# Global decoupling of cell differentiation from cell division in early embryo development

**DOI:** 10.1101/2023.07.29.551123

**Authors:** Kalki Kukreja, Nikit Patel, Sean G Megason, Allon M Klein

## Abstract

As tissues develop, cells divide and differentiate concurrently. Conflicting evidence shows that cell division is either dispensable or required for formation of cell types. To determine the role of cell division in differentiation, we arrested the cell cycle in zebrafish embryos using two independent approaches and profiled them at single-cell resolution. We show that cell division is dispensable for differentiation of all embryonic tissues during initial cell type differentiation from early gastrulation to the end of segmentation. In the absence of cell division, differentiation slows down in some cell types, and cells exhibit global stress responses. While differentiation is robust to blocking cell division, the proportions of cells across cell states are not. This work simplifies our understanding of the role of cell division in development and showcases the utility of combining embryo-wide perturbations with single-cell RNA sequencing to uncover the role of common biological processes across multiple tissues.
