## Supplementary material for "Global decoupling of cell differentiation from cell division in early embryo development": Table S1

### Sheet: Sheet1
This sheet contains information about our cell state labels corresponding to those in Wagner et. al. 2018
6 hpf		8 hpf		10 hpf		14 hpf		18 hpf		24 hpf
Cell state name from Wagner et.al. 2018	Cell state name used in this paper	Cell state name from Wagner et.al. 2018	Cell state name used in this paper	Cell state name from Wagner et.al. 2018	Cell state name used in this paper	Cell state name from Wagner et.al. 2018	Cell state name used in this paper	Cell state name from Wagner et.al. 2018	Cell state name used in this paper	Cell state name from Wagner et.al. 2018	Cell state name used in this paper
06hpf-EVL	EVL	08hpf-EVL	EVL	10hpf-EVL	EVL	14hpf-differentiating neurons	Differentiating neurons	18hpf-differentiating neurons	Differentiating neurons	24hpf-differentiating neurons	Differentiating neurons
06hpf-dorsal involuted anterior	Dorsal involuted anterior	08hpf-apoptotic-like	Apoptotic			14hpf-differentiating neurons - rohon beard	Rohon-Beard neurons	18hpf-differentiating neurons - dlx	Differentiating neurons	24hpf-differentiating neurons - dlx	Differentiating neurons
06hpf-dorsal margin	Dorsal margin	08hpf-apoptotic-like 2	Apoptotic	10hpf-differentiating neurons	Differentiating neurons	14hpf-endoderm	Endodermal lining	18hpf-differentiating neurons - eomesa	Differentiating neurons	24hpf-differentiating neurons - eomesa	Differentiating neurons
06hpf-dorsal margin involuted	Dorsal margin involuted	08hpf-endoderm	Endoderm	10hpf-endoderm	Endoderm	14hpf-epidermal - foxi3a	Epidermal foxi3a	18hpf-differentiating neurons - phox2a	Differentiating neurons	24hpf-differentiating neurons - hmx	Differentiating neurons
06hpf-ectoderm - dorsal	Ectoderm dorsal	08hpf-epidermal	Epidermal other	10hpf-epidermal	Epidermal other	14hpf-epidermal - otic placode	Otic placode	18hpf-differentiating neurons - rohon beard	Rohon-Beard neurons	24hpf-differentiating neurons - phox2a	Differentiating neurons
06hpf-ectoderm - ventral	Ectoderm ventral	08hpf-forerunner cells	Forerunner cells	10hpf-epidermal - foxi3a	Epidermal other	14hpf-epidermal - pfn1	Epidermal other	18hpf-endoderm	Endodermal lining	24hpf-differentiating neurons - rohon beard	Rohon-Beard neurons
06hpf-germline	Germline	08hpf-germline	Germline	10hpf-epidermal - gbx2	Epidermal other	14hpf-epidermal anterior	Epidermal other	18hpf-endothelial	Endothelial	24hpf-differentiating neurons - sst1.1	Differentiating neurons
06hpf-non-dorsal involuted anterior	Non-dorsal involuted anterior	08hpf-mesoderm - lateral plate	Lateral plate	10hpf-germline	Germline	14hpf-germline	Germline	18hpf-epidermal - anterior	Epidermal other	24hpf-endoderm	Endodermal lining
06hpf-non-dorsal margin	Non-dorsal margin	08hpf-neural plate - anterior	Neural plate - anterior	10hpf-mesoderm - lateral plate - cxcl12a	Lateral plate - cxcl12a	14hpf-hatching gland	Hatching gland	18hpf-epidermal - olfactory placode	Epidermal other	24hpf-endothelial	Endothelial
06hpf-non-dorsal margin involuted	Non-dorsal margin involuted	08hpf-neural plate - posterior	Neural plate - posterior	10hpf-mesoderm - lateral plate - fli1a	Lateral plate - fli1a	14hpf-lateral line primordium	Epidermal other	18hpf-epidermal - pfn1	Epidermal other	24hpf-endothelial - posterior	Endothelial
		08hpf-notocord	Notochord	10hpf-mesoderm lateral plate - ripply1	Lateral plate - ripply1	14hpf-mesoderm - blood island	Blood island	18hpf-epidermal - sox4b	Epidermal other	24hpf-epidermal - acbd7	Epidermal other
		08hpf-prechordal plate	Prechordal plate	10hpf-neural - anterior	Neural anterior	14hpf-mesoderm - endothelial	Endothelial	18hpf-epiphysis	Forebrain	24hpf-epidermal - and1	Epidermal other
		08hpf-tailbud - PSM	Presomitic mesoderm	10hpf-neural - diencephalon	Forebrain	14hpf-mesoderm - heart field	Heart field	18hpf-erythroid	Erythroid	24hpf-epidermal - anterior	Epidermal other
		08hpf-tailbud - spinal cord	Spinal cord	10hpf-neural - hindbrain	Hindbrain	14hpf-mesoderm - lateral plate - cxcl12a	Lateral plate	18hpf-germline	Germline	24hpf-epidermal - atp1a1a.2	Epidermal other
				10hpf-neural - midbrain	Midbrain	14hpf-mesoderm - pharyngeal arch	Pharyngeal arch	18hpf-hatching gland	Hatching gland	24hpf-epidermal - col7a1l	Epidermal other
				10hpf-neural - telencephalon	Forebrain	14hpf-mesoderm - pronephric duct	Pronephros	18hpf-heart field	Cardiac muscle 1	24hpf-epidermal - grhl3	Epidermal other
				10hpf-neural crest	Neural crest	14hpf-neural - diencephalon	Forebrain	18hpf-heart mature	Cardiac muscle 2	24hpf-epidermal - kera	Epidermal other
				10hpf-notocord	Notochord	14hpf-neural - floorplate	Floorplate	18hpf-ionocyte - ca2	Ionocyte	24hpf-epidermal - muc5ac	Epidermal other
				10hpf-prechordal plate - hatching gland	Prechordal plate	14hpf-neural - hindbrain	Hindbrain	18hpf-lateral line primordium	Epidermal other	24hpf-epidermal - olfactory placode	Epidermal other
				10hpf-tailbud - PSM	Presomitic mesoderm	14hpf-neural - midbrain	Midbrain	18hpf-lens placode	Lens	24hpf-epidermal - prr15la	Epidermal other
				10hpf-tailbud - spinal cord	Spinal cord	14hpf-neural - telencephalon	Forebrain	18hpf-macrophage	Monocytic	24hpf-epidermal - rbp4	Epidermal other
						14hpf-neural crest	Neural crest	18hpf-macrophage - ly75	Neutrophil	24hpf-epidermal - s100a11	Epidermal other
						14hpf-neural crest - crestin	Neural crest	18hpf-myotome	Myotome	24hpf-erythroid	Erythroid
						14hpf-notocord	Notochord	18hpf-neural - diencephalon	Forebrain	24hpf-germline	Germline
						14hpf-optic primordium	Optic primordium	18hpf-neural - dorsal hindbrain	Hindbrain	24hpf-hatching gland	Hatching gland
						14hpf-periderm	Periderm	18hpf-neural - floorplate	Floorplate	24hpf-heart	Cardiac muscle 1
						14hpf-tailbud - PSM	Presomitic mesoderm	18hpf-neural - hindbrain ventral nkx6.2	Hindbrain	24hpf-heart - hoxd9a	Cardiac muscle 1
						14hpf-tailbud - spinal cord	Spinal cord	18hpf-neural - midbrain	Midbrain	24hpf-heart - mature	Cardiac muscle 2
								18hpf-neural - midbrain ventral nkx6.2	Midbrain	24hpf-ionocyte - ca2	Ionocyte
								18hpf-neural - telencephalon	Forebrain	24hpf-lateral line - krt15	Epidermal other
								18hpf-neural - ventral hindbrain	Hindbrain	24hpf-lens	Lens
								18hpf-neural crest - crestin	Neural crest	24hpf-leukocyte	Neutrophil
								18hpf-neural crest - grem2	Neural crest	24hpf-macrophage	Monocytic
								18hpf-notocord	Notochord	24hpf-mesoderm - emp2	Sclerotome
								18hpf-optic cup	Optic cup	24hpf-muscle - myl1	Fast muscle
								18hpf-otic placode	Otic placode	24hpf-muscle - myl10	Slow muscle
								18hpf-pancreas primordium	Pancreatic primordium	24hpf-myotome	Myotome
								18hpf-pectoral fin field	Pectoral fin bud	24hpf-neural - diencephalon	Forebrain
								18hpf-periderm	Periderm	24hpf-neural - diencephalon posterior	Forebrain
								18hpf-pharyngeal arch	Pharyngeal arch	24hpf-neural - dorsal hindbrain	Hindbrain
								18hpf-pronephric duct	Pronephros	24hpf-neural - dorsal spinal cord	Spinal cord
								18hpf-pronephric duct - posterior	Proctodeum	24hpf-neural - floorplate	Floorplate
								18hpf-retina pigmented epithelium	Retinal pigmented epithelium	24hpf-neural - floorplate posterior	Floorplate
								18hpf-tailbud - PSM	Presomitic mesoderm	24hpf-neural - hindbrain gsx1	Hindbrain
								18hpf-tailbud - spinal cord	Spinal cord	24hpf-neural - hindbrain roofplate	Roofplate
										24hpf-neural - midbrain	Midbrain
										24hpf-neural - midbrain ventral nkx6.2	Midbrain
										24hpf-neural - posterior ventral nkx6.2	Hindbrain
										24hpf-neural - telencephalon	Forebrain
										24hpf-neural - ventral hindbrain	Hindbrain
										24hpf-neural crest	Neural crest
										24hpf-neural crest - grem2	Neural crest
										24hpf-neural crest - iridoblast	Neural crest
										24hpf-neural crest - mcamb	Neural crest
										24hpf-neural crest - melanoblast	Neural crest
										24hpf-neural crest - xanthophore	Neural crest
										24hpf-notocord	Notochord
										24hpf-optic cup	Optic cup
										24hpf-otic placode	Otic placode
										24hpf-pancreas primordium	Pancreatic primodium
										24hpf-pectoral fin bud	Pectoral fin bud
										24hpf-periderm	Periderm
										24hpf-pharyngeal arch - cd248b	Pharyngeal arch
										24hpf-pharyngeal arch - lbx1a	Pharyngeal arch
										24hpf-pharyngeal arch - ndnf	Pharyngeal arch
										24hpf-pharyngeal arch - tbx1	Pharyngeal arch
										24hpf-pharyngeal pouch	Pharyngeal pouch
										24hpf-proctodeum	Proctodeum
										24hpf-pronephric duct	Pronephros
										24hpf-retina pigmented epithelium	Retinal pigmented epithelium
										24hpf-tailbud - PSM	Presomitic mesoderm
										24hpf-tailbud - spinal cord	Spinal cord

### Sheet: Sheet2
Additional information for classification of states using Wagner et al. 2018 data
6 hpf	06hpf-dorsal margin' and '06hpf-dorsal margin involuted' labels in Wagner et. al. 2018 data were combined into single state before classification
	06hpf-apoptotic-like' labelled cells in the Wagner et. al. 2018 data were removed before classification
8 hpf	08hpf-mesoderm - adaxial cells' were combined with '08hpf-tailbud - PSM' before classification since it was hard to classify them separately
	'08hpf-nanog-high' labelled cells in the Wagner et. al. 2018 data were removed before classification
	'08hpf-apoptotic-like' and '08hpf-apoptotic-like 2' labelled cells were removed from Wagner et. al. 2018 data before classification. Apoptotic cells in our 8 hpf data were annotated manually as "Apoptotic" by assigning the Leiden cluster which was enriched in expression of ccng1
10 hpf	10hpf-anterior neural ridge' was combined with '10hpf-epidermal' before classification since they had very similar transcriptome.
	Similar to 8 hpf, '10hpf-mesoderm - adaxial cells' were combined with '10hpf-tailbud - PSM'
21 hpf	24hpf-muscle - myl1', '24hpf-myotome' and '24hpf-muscle - myl10' labels were combined before classifying our 21 hpf data
