## Supplementary material for "Global decoupling of cell differentiation from cell division in early embryo development": Table S2

### Sheet: TableS1_abundance_finegrain
	Cell number per 50k cells in the following conditions:
Cell state annotations as in Wagner et. al. 2018	Wagner et. al. 2018	Truncated embryo	Ctrl	HUA	emi1 mut
24hpf-differentiating neurons	4237.76	4901.64	2805.2	1063.15	1582.71
24hpf-differentiating neurons - dlx	592.011	66.2064	568.634	86.3895	208.199
24hpf-differentiating neurons - eomesa	639.85	14.1871	435.742	107.29	329.479
24hpf-differentiating neurons - hmx	135.545	44.9258	122.948	73.8491	84.8965
24hpf-differentiating neurons - phox2a	295.009	167.88	165.437	90.5696	135.43
24hpf-differentiating neurons - rohon beard	404.64	134.777	454.726	855.535	501.294
24hpf-differentiating neurons - sst1.1	89.6986	130.048	37.0652	16.7205	14.1494
24hpf-endoderm	402.647	215.171	435.742	600.546	570.019
24hpf-endothelial	974.725	122.955	878.716	1635.83	1566.54
24hpf-endothelial - posterior	348.828	1090.04	310.986	402.686	428.525
24hpf-epidermal - acbd7	49.8326	14.1871	32.545	57.1285	40.4269
24hpf-epidermal - and1	326.902	2199	596.659	893.156	515.443
24hpf-epidermal - anterior	538.192	7.09354	768.424	1956.3	818.645
24hpf-epidermal - atp1a1a.2	193.35	186.797	190.75	100.323	153.622
24hpf-epidermal - col7a1l	743.502	730.635	1008.9	1772.38	952.054
24hpf-epidermal - grhl3	67.7723	156.058	77.7464	103.11	95.0032
24hpf-epidermal - kera	295.009	297.929	439.358	424.98	422.461
24hpf-epidermal - muc5ac	61.7924	193.89	69.6102	39.0146	84.8965
24hpf-epidermal - olfactory placode	330.888	14.1871	385.116	305.15	444.696
24hpf-epidermal - prr15la	165.444	144.235	177.19	52.9484	141.494
24hpf-epidermal - rbp4	440.52	2156.44	397.772	1424.03	683.215
24hpf-epidermal - s100a11	43.8527	26.0096	93.1149	227.121	42.4483
24hpf-erythroid	4843.73	6358.18	1863.2	923.81	1158.23
24hpf-germline	23.9196	11.8226	24.4088	270.315	40.4269
24hpf-hatching gland	83.7187	0	166.341	752.424	450.76
24hpf-heart	456.466	37.8322	567.73	2117.94	2429.66
24hpf-heart - hoxd9a	177.404	203.348	304.658	883.402	359.799
24hpf-heart - mature	45.846	2.36451	62.378	406.867	216.284
24hpf-ionocyte - ca2	253.149	42.5612	205.214	341.378	200.113
24hpf-lateral line - krt15	105.645	82.758	94.0189	101.717	147.558
24hpf-lens	316.935	0	750.344	732.917	584.169
24hpf-leukocyte	179.397	170.245	87.6907	22.2941	76.8111
24hpf-macrophage	532.212	437.435	243.184	199.253	349.693
24hpf-mesoderm - emp2	580.051	5989.31	1413.9	1472.8	695.343
24hpf-muscle - myl1	424.573	5748.13	155.493	270.315	179.9
24hpf-muscle - myl10	143.518	1456.54	148.261	996.266	305.223
24hpf-myotome	394.674	2565.5	826.282	2650.21	667.044
24hpf-neural - diencephalon	1162.1	16.5516	1186.99	1054.79	1069.29
24hpf-neural - diencephalon posterior	219.263	0	259.456	128.191	206.177
24hpf-neural - dorsal hindbrain	3308.88	191.526	3492.26	1343.22	2443.81
24hpf-neural - dorsal spinal cord	466.433	2461.46	427.605	370.639	570.019
24hpf-neural - floorplate	87.7053	186.797	99.4431	300.97	82.8752
24hpf-neural - floorplate posterior	51.8259	226.993	45.2014	78.0292	52.555
24hpf-neural - hindbrain gsx1	908.946	4.72903	721.415	696.689	1319.94
24hpf-neural - hindbrain roofplate	219.263	82.758	265.784	636.774	638.745
24hpf-neural - midbrain	4207.86	2.36451	5379.87	2048.27	5589.02
24hpf-neural - midbrain ventral nkx6.2	1002.63	4.72903	762.096	232.694	343.629
24hpf-neural - posterior ventral nkx6.2	695.663	82.758	805.489	319.084	529.592
24hpf-neural - telencephalon	1514.91	2.36451	1530.52	934.957	1115.78
24hpf-neural - ventral hindbrain	3781.29	104.039	3647.75	585.219	1877.83
24hpf-neural crest	99.6651	354.677	320.026	519.73	557.891
24hpf-neural crest - grem2	530.218	42.5612	781.985	810.946	828.752
24hpf-neural crest - iridoblast	61.7924	139.506	140.124	94.7497	143.516
24hpf-neural crest - mcamb	255.143	328.667	457.438	1000.45	600.34
24hpf-neural crest - melanoblast	109.632	165.516	146.453	9.75365	30.3202
24hpf-neural crest - xanthophore	251.156	470.538	264.88	36.2278	119.259
24hpf-notocord	35.8794	59.1128	67.8021	130.978	14.1494
24hpf-optic cup	4726.12	125.319	4527.37	5443.93	7230.35
24hpf-otic placode	277.069	54.3838	299.233	416.62	252.668
24hpf-pancreas primordium	75.7455	4.72903	61.4739	47.3749	34.3629
24hpf-pectoral fin bud	677.723	844.131	442.974	257.775	527.571
24hpf-periderm	697.656	2416.53	901.316	806.766	363.842
24hpf-pharyngeal arch - cd248b	1819.89	1175.16	1939.14	2097.03	2718.71
24hpf-pharyngeal arch - lbx1a	9.96651	4.72903	24.4088	34.8345	26.2775
24hpf-pharyngeal arch - ndnf	418.594	7.09354	423.989	880.615	612.468
24hpf-pharyngeal arch - tbx1	157.471	28.3742	223.295	274.496	175.857
24hpf-pharyngeal pouch	298.995	26.0096	408.621	960.038	359.799
24hpf-proctodeum	59.7991	54.3838	66.8981	253.595	30.3202
24hpf-pronephric duct	53.8192	9.45805	40.6813	69.6689	22.2348
24hpf-retina pigmented epithelium	275.076	49.6548	452.918	596.366	369.906
24hpf-tailbud - PSM	215.277	1669.35	385.116	567.105	224.369
24hpf-tailbud - spinal cord	1327.54	2482.74	1634.48	1531.32	1241.11
