## Supplementary material for "Global decoupling of cell differentiation from cell division in early embryo development": Table S5

### Sheet: Sheet1
	Top 50 genes
S. no.	HUA-induced global program	emi1 mutation induced global program
1	ccng1	cad
2	mdm2	dut
3	sesn3	pcna
4	cdkn1a	rrm2
5	tp53	zgc:56493
6	zgc:136826	tuba1b
7	foxo3b	ahcy
8	LOC100330598	rps2
9	LOC555795	nap1l1
10	phlda3	stmn1a
11	si:dkey-204l11.1	fabp3
12	LOC100535455	rplp1
13	lnx1	tuba1a
14	bbc3	atp5g1
15	txnipa	top2a
16	tp53inp1	mdh1aa
17	gadd45aa	paics
18	si:dkey-145p14.5	zgc:114188
19	igf2a	rpl22l1
20	isg15	tktb
21	fosab	msna
22	LOC795545	kpna2
23	sesn1	h3f3a
24	cdkn1ba	LOC795591
25	rpz5	ppa1b
26	btg2	dnmt1
27	hist2h2l	tubb5
28	rasl11b	fabp7a
29	ier2	mcm2
30	gadd45bb	mcm4
31	LOC101882117	cdca7a
32	fsta	arl6ip1
33	phlda2	ppiab
34	prdx1	tuba8l
35	junba	gfap
36	gadd45ga	dbn1
37	mmrn2b	LOC568650
38	atf3	prdx2
39	plk3	hnrnpa0a
40	eif4ebp1	aldh2.1
41	wu:fb55g09	zbtb16a
42	ddit4	pfn2
43	angptl4	prdx5
44	igf2b	gstal
45	tob1a	si:ch211-116m6.3
46	serpinh1a	ywhaqa
47	LOC101885394	fth1a
48	sh3tc1	glulb
49	her9	zgc:92066
50	her6	lig1
