## Supplementary material for "Global decoupling of cell differentiation from cell division in early embryo development": Table S6

### Sheet: Sheet1
8 hpf (HUA/control)			10 hpf (HUA/control)			14 hpf (HUA/control)			24 hpf (HUA/control)			24 hpf (emi/control)
Cell state	Normalized fold change	Corrected p-value	Cell state	Normalized fold change	Corrected p-value	Cell state	Normalized fold change	Corrected p-value	Cell state	Normalized fold change	Corrected p-value	Cell state	Normalized fold change	Corrected p-value
EVL	0.590809	0.885593	Differentiating neurons	0.800488	0.378819	Blood island	0.538386	0.0413004	Cardiac muscle 1	2.91259	0.00115084	Cardiac muscle 1	3.15013	0.00576898
Endoderm	0.978909	0.980465	EVL	1.7116	0.255113	Differentiating neurons	0.558856	0.0801368	Cardiac muscle 2	3.07144	0.000375337	Cardiac muscle 2	1.70752	0.118498
Epidermal	1.12178	0.885593	Endoderm	1.15022	0.255113	Endodermal lining	1.09998	0.722615	Differentiating neurons	0.354568	0.00324967	Differentiating neurons	0.51031	0.0272896
Forerunner cells	1.26275	0.744572	Epidermal other	1.09602	0.350382	Endothelial	0.528859	0.0501587	Endodermal lining	1.17459	0.144809	Endodermal lining	1.67047	0.164445
Germline	1.57199	0.345106	Forebrain	0.84236	0.508097	Epidermal foxi3a	1.25974	0.715316	Endodermal: pancreatic	0.677392	0.00947574	Endodermal: pancreatic	0.856584	0.983253
Lateral plate	1.29186	0.0681563	Germline	1.43455	0.334556	Epidermal other	1.31952	0.264049	Endodermal: pharyngeal pouch	1.56942	0.224031	Endodermal: pharyngeal pouch	0.752608	0.0835139
Neural plate - anterior	0.85337	0.345106	Hindbrain	1.11574	0.314408	Epidermal: otic placode	0.438606	0.0142687	Endothelial	1.63279	0.00114545	Endothelial	1.81095	0.0327051
Neural plate - posterior	1.13368	0.885593	Lateral plate - cxcl12a	0.621261	0.255113	Floorplate	1.05562	0.715316	Epidermal other	1.43789	0.0919282	Epidermal other	1.21553	0.0339631
Notochord	0.881389	0.345106	Lateral plate - fli1a	1.23693	0.36235	Forebrain	1.26562	0.248359	Erythroid	0.494678	0.000177348	Erythroid	0.739161	0.138336
Prechordal plate	0.929176	0.885593	Lateral plate - ripply1	0.916472	0.350382	Germline	1.77657	0.0890055	Floorplate	2.12322	0.0211151	Floorplate	0.888175	0.983253
Presomitic mesoderm	1.10793	0.563562	Midbrain	0.802084	0.255113	Hatching gland	1.25752	0.264049	Forebrain	0.698435	0.0211151	Forebrain	0.628914	0.0835139
Spinal cord	1.04847	0.885593	Neural anterior	0.992721	0.960302	Heart field	0.767665	0.107323	Germline	1.82749	0.00870163	Germline	1.0188	0.983253
			Notochord	0.914734	0.458514	Hindbrain	1.12192	0.506287	Hatching gland	4.03262	0.00014958	Hatching gland	2.3919	0.175566
			Prechordal plate	1.15097	0.314408	Lateral plate	1.14941	0.321663	Hindbrain	0.372644	0.00115084	Hindbrain	0.61653	0.0182338
			Presomitic mesoderm	1.0212	0.959325	Midbrain	0.554009	0.00762276	Ionocyte	1.54847	0.159331	Ionocyte	1.08069	0.7463
			Spinal cord	0.996927	0.960302	Neural crest	0.842377	0.0890055	Lens	0.497895	0.0106908	Lens	0.938638	0.983253
						Notochord	1.26442	0.0841751	Midbrain	0.444602	0.0188137	Midbrain	1.06596	0.298962
						Optic primordium	1.00608	0.874619	Monocytic	0.845572	0.153586	Monocytic	1.74141	0.147516
						Periderm	3.4217	0.00641842	Muscle/myotome 1	2.89897	0.00451708	Muscle/myotome 1	1.12613	0.164445
						Pharyngeal arch	0.847526	0.321663	Muscle/myotome 2	1.50501	0.0944174	Muscle/myotome 2	1.09371	0.279716
						Presomitic mesoderm	0.752359	0.0142687	Muscle/myotome 3	4.49546	1.64254e-05	Muscle/myotome 3	2.13695	0.0573739
						Pronephros	0.358673	0.0142687	Neural crest	1.28468	0.0395962	Neural crest	1.03713	0.983253
						Rohon-Beard neurons	0.713355	0.196449	Neutrophil	0.476553	0.00218297	Neutrophil	1.10278	0.983253
						Spinal cord	0.945021	0.550167	Notochord	1.77875	0.0944174	Notochord	0.730299	0.579599
									Optic cup	1.74898	0.00870163	Optic cup	1.55874	0.00576898
									Otic placode	1.36617	0.039929	Otic placode	0.854443	0.7463
									Pectoral fin bud	0.553989	0.00451708	Pectoral fin bud	0.869616	0.175566
									Periderm	0.83006	0.504818	Periderm	0.55109	0.0272896
									Pharyngeal arch	1.32231	0.00451708	Pharyngeal arch	1.39793	0.080435
									Presomitic mesoderm	1.50361	0.441237	Presomitic mesoderm	0.547776	0.0327051
									Proctodeum	2.51865	0.0163142	Proctodeum	0.963334	0.983253
									Pronephros	1.3813	0.0736235	Pronephros	0.779713	0.208704
									Retinal pigmented epithelium	0.745135	0.0843601	Retinal pigmented epithelium	0.721016	0.314045
									Rohon-Beard neurons	1.54937	0.0107039	Rohon-Beard neurons	0.926149	0.983253
									Roofplate	1.59295	0.00882184	Roofplate	2.054	0.0272896
									Sclerotome	1.1397	0.120707	Sclerotome	0.519275	0.0751636
									Spinal cord	1.04195	0.965483	Spinal cord	0.841145	0.0688998
