## Supplementary material for "Global decoupling of cell differentiation from cell division in early embryo development": Table S7

### Sheet: Sheet1
Lineage relations between cell states annotated in Wagner et. al. 2018 data. These relations were used to calculate proliferation score for cell states at 24 hpf
24 hpf	18 hpf	14 hpf	10 hpf	8 hpf	6 hpf
24hpf-differentiating neurons	18hpf-differentiating neurons	14hpf-differentiating neurons	10hpf-differentiating neurons	08hpf-neural plate - anterior	06hpf-ectoderm - dorsal
24hpf-differentiating neurons - dlx	18hpf-differentiating neurons - dlx	14hpf-neural - diencephalon	10hpf-neural - diencephalon	08hpf-neural plate - anterior	06hpf-ectoderm - dorsal
24hpf-differentiating neurons - eomesa	18hpf-differentiating neurons - eomesa	14hpf-neural - telencephalon	10hpf-neural - telencephalon	08hpf-neural plate - anterior	06hpf-ectoderm - dorsal
24hpf-differentiating neurons - hmx	18hpf-differentiating neurons - dlx	14hpf-neural - diencephalon	10hpf-neural - diencephalon	08hpf-neural plate - anterior	06hpf-ectoderm - dorsal
24hpf-differentiating neurons - phox2a	18hpf-differentiating neurons - phox2a	14hpf-differentiating neurons	10hpf-differentiating neurons	08hpf-neural plate - anterior	06hpf-ectoderm - dorsal
24hpf-differentiating neurons - rohon beard	18hpf-differentiating neurons - rohon beard	14hpf-differentiating neurons - rohon beard	10hpf-differentiating neurons	08hpf-neural plate - anterior	06hpf-ectoderm - dorsal
24hpf-differentiating neurons - sst1.1	18hpf-differentiating neurons	14hpf-differentiating neurons	10hpf-differentiating neurons	08hpf-neural plate - anterior	06hpf-ectoderm - dorsal
24hpf-endoderm	18hpf-endoderm	14hpf-endoderm	10hpf-endoderm	08hpf-endoderm	06hpf-ectoderm - dorsal
24hpf-endothelial	18hpf-endothelial	14hpf-mesoderm - endothelial	10hpf-mesoderm - lateral plate - fli1a	08hpf-mesoderm - lateral plate	06hpf-non-dorsal margin
24hpf-endothelial - posterior	18hpf-endothelial	14hpf-mesoderm - endothelial	10hpf-mesoderm - lateral plate - fli1a	08hpf-mesoderm - lateral plate	06hpf-non-dorsal margin
24hpf-epidermal - acbd7	18hpf-epidermal - sox4b	14hpf-epidermal - foxi3a	10hpf-epidermal - foxi3a	08hpf-epidermal	06hpf-ectoderm - ventral
24hpf-epidermal - and1	18hpf-epidermal - pfn1	14hpf-epidermal - pfn1	10hpf-epidermal	08hpf-epidermal	06hpf-ectoderm - ventral
24hpf-epidermal - anterior	18hpf-epidermal - anterior	14hpf-epidermal anterior	10hpf-epidermal	08hpf-epidermal	06hpf-ectoderm - ventral
24hpf-epidermal - atp1a1a.2	18hpf-epidermal - sox4b	14hpf-epidermal - foxi3a	10hpf-epidermal - foxi3a	08hpf-epidermal	06hpf-ectoderm - ventral
24hpf-epidermal - col7a1l	18hpf-epidermal - pfn1	14hpf-epidermal - pfn1	10hpf-epidermal	08hpf-epidermal	06hpf-ectoderm - ventral
24hpf-epidermal - grhl3	18hpf-epidermal - sox4b	14hpf-epidermal - foxi3a	10hpf-epidermal - foxi3a	08hpf-epidermal	06hpf-ectoderm - ventral
24hpf-epidermal - kera	18hpf-epidermal - anterior	14hpf-epidermal anterior	10hpf-epidermal	08hpf-epidermal	06hpf-ectoderm - ventral
24hpf-epidermal - muc5ac	18hpf-epidermal - sox4b	14hpf-epidermal - foxi3a	10hpf-epidermal - foxi3a	08hpf-epidermal	06hpf-ectoderm - ventral
24hpf-epidermal - olfactory placode	18hpf-epidermal - olfactory placode	14hpf-epidermal anterior	10hpf-epidermal	08hpf-epidermal	06hpf-ectoderm - ventral
24hpf-epidermal - prr15la	18hpf-epidermal - sox4b	14hpf-epidermal - foxi3a	10hpf-epidermal - foxi3a	08hpf-epidermal	06hpf-ectoderm - ventral
24hpf-epidermal - rbp4	18hpf-epidermal - pfn1	14hpf-epidermal - pfn1	10hpf-epidermal	08hpf-epidermal	06hpf-ectoderm - ventral
24hpf-epidermal - s100a11	18hpf-epidermal - sox4b	14hpf-epidermal - foxi3a	10hpf-epidermal - foxi3a	08hpf-epidermal	06hpf-ectoderm - ventral
24hpf-erythroid	18hpf-erythroid	14hpf-mesoderm - blood island	10hpf-mesoderm - lateral plate - fli1a	08hpf-mesoderm - lateral plate	06hpf-non-dorsal margin
24hpf-germline	18hpf-germline	14hpf-germline	10hpf-germline	08hpf-germline	06hpf-germline
24hpf-hatching gland	18hpf-hatching gland	14hpf-hatching gland	10hpf-prechordal plate - hatching gland	08hpf-prechordal plate	06hpf-dorsal margin
24hpf-heart	18hpf-heart field	14hpf-mesoderm - heart field	10hpf-mesoderm - lateral plate - cxcl12a	08hpf-mesoderm - lateral plate	06hpf-non-dorsal margin
24hpf-heart - hoxd9a	18hpf-heart field	14hpf-mesoderm - heart field	10hpf-mesoderm - lateral plate - cxcl12a	08hpf-mesoderm - lateral plate	06hpf-non-dorsal margin
24hpf-heart - mature	18hpf-heart mature	14hpf-mesoderm - heart field	10hpf-mesoderm - lateral plate - cxcl12a	08hpf-mesoderm - lateral plate	06hpf-non-dorsal margin
24hpf-ionocyte - ca2	18hpf-ionocyte - ca2	14hpf-epidermal - foxi3a	10hpf-epidermal - foxi3a	08hpf-epidermal	06hpf-ectoderm - ventral
24hpf-lateral line - krt15	18hpf-lateral line primordium	14hpf-lateral line primordium	10hpf-epidermal - gbx2	08hpf-epidermal	06hpf-ectoderm - ventral
24hpf-lens	18hpf-lens placode	14hpf-epidermal anterior	10hpf-epidermal	08hpf-epidermal	06hpf-ectoderm - ventral
24hpf-leukocyte	18hpf-macrophage - ly75	14hpf-mesoderm - endothelial	10hpf-mesoderm - lateral plate - fli1a	08hpf-mesoderm - lateral plate	06hpf-non-dorsal margin
24hpf-macrophage	18hpf-macrophage	14hpf-mesoderm - endothelial	10hpf-mesoderm - lateral plate - fli1a	08hpf-mesoderm - lateral plate	06hpf-non-dorsal margin
24hpf-mesoderm - emp2	18hpf-tailbud - PSM	14hpf-tailbud - PSM	10hpf-tailbud - PSM	08hpf-tailbud - PSM	06hpf-non-dorsal margin
24hpf-muscle - myl1	18hpf-myotome	14hpf-tailbud - PSM	10hpf-tailbud - PSM	08hpf-tailbud - PSM	06hpf-non-dorsal margin
24hpf-muscle - myl10	18hpf-myotome	14hpf-tailbud - PSM	10hpf-tailbud - PSM	08hpf-tailbud - PSM	06hpf-non-dorsal margin
24hpf-myotome	18hpf-myotome	14hpf-tailbud - PSM	10hpf-tailbud - PSM	08hpf-tailbud - PSM	06hpf-non-dorsal margin
24hpf-neural - diencephalon	18hpf-neural - diencephalon	14hpf-neural - diencephalon	10hpf-neural - diencephalon	08hpf-neural plate - anterior	06hpf-ectoderm - dorsal
24hpf-neural - diencephalon posterior	18hpf-neural - diencephalon	14hpf-neural - diencephalon	10hpf-neural - diencephalon	08hpf-neural plate - anterior	06hpf-ectoderm - dorsal
24hpf-neural - dorsal hindbrain	18hpf-neural - dorsal hindbrain	14hpf-neural - hindbrain	10hpf-neural - hindbrain	08hpf-neural plate - posterior	06hpf-ectoderm - dorsal
24hpf-neural - dorsal spinal cord	18hpf-tailbud - spinal cord	14hpf-tailbud - spinal cord	10hpf-tailbud - spinal cord	08hpf-tailbud - spinal cord	06hpf-non-dorsal margin
24hpf-neural - floorplate	18hpf-neural - floorplate	14hpf-neural - floorplate	10hpf-neural - diencephalon	08hpf-neural plate - anterior	06hpf-ectoderm - dorsal
24hpf-neural - floorplate posterior	18hpf-neural - floorplate	14hpf-neural - floorplate	10hpf-neural - diencephalon	08hpf-neural plate - anterior	06hpf-ectoderm - dorsal
24hpf-neural - hindbrain gsx1	18hpf-neural - dorsal hindbrain	14hpf-neural - hindbrain	10hpf-neural - hindbrain	08hpf-neural plate - posterior	06hpf-ectoderm - dorsal
24hpf-neural - hindbrain roofplate	18hpf-neural - dorsal hindbrain	14hpf-neural - hindbrain	10hpf-neural - hindbrain	08hpf-neural plate - posterior	06hpf-ectoderm - dorsal
24hpf-neural - midbrain	18hpf-neural - midbrain	14hpf-neural - midbrain	10hpf-neural - midbrain	08hpf-neural plate - anterior	06hpf-ectoderm - dorsal
24hpf-neural - midbrain ventral nkx6.2	18hpf-neural - midbrain ventral nkx6.2	14hpf-neural - midbrain	10hpf-neural - midbrain	08hpf-neural plate - anterior	06hpf-ectoderm - dorsal
24hpf-neural - posterior ventral nkx6.2	18hpf-neural - hindbrain ventral nkx6.2	14hpf-neural - hindbrain	10hpf-neural - hindbrain	08hpf-neural plate - posterior	06hpf-ectoderm - dorsal
24hpf-neural - telencephalon	18hpf-neural - telencephalon	14hpf-neural - telencephalon	10hpf-neural - telencephalon	08hpf-neural plate - anterior	06hpf-ectoderm - dorsal
24hpf-neural - ventral hindbrain	18hpf-neural - ventral hindbrain	14hpf-neural - hindbrain	10hpf-neural - hindbrain	08hpf-neural plate - posterior	06hpf-ectoderm - dorsal
24hpf-neural crest	18hpf-neural crest - crestin	14hpf-neural crest - crestin	10hpf-neural crest	08hpf-neural plate - posterior	06hpf-ectoderm - dorsal
24hpf-neural crest - grem2	18hpf-neural crest - grem2	14hpf-neural crest	10hpf-neural crest	08hpf-neural plate - posterior	06hpf-ectoderm - dorsal
24hpf-neural crest - iridoblast	18hpf-neural crest - crestin	14hpf-neural crest - crestin	10hpf-neural crest	08hpf-neural plate - posterior	06hpf-ectoderm - dorsal
24hpf-neural crest - mcamb	18hpf-neural crest - crestin	14hpf-neural crest - crestin	10hpf-neural crest	08hpf-neural plate - posterior	06hpf-ectoderm - dorsal
24hpf-neural crest - melanoblast	18hpf-neural crest - crestin	14hpf-neural crest - crestin	10hpf-neural crest	08hpf-neural plate - posterior	06hpf-ectoderm - dorsal
24hpf-neural crest - xanthophore	18hpf-neural crest - crestin	14hpf-neural crest - crestin	10hpf-neural crest	08hpf-neural plate - posterior	06hpf-ectoderm - dorsal
24hpf-notocord	18hpf-notocord	14hpf-notocord	10hpf-notocord	08hpf-notocord	06hpf-dorsal margin
24hpf-optic cup	18hpf-optic cup	14hpf-optic primordium	10hpf-neural - anterior	08hpf-neural plate - anterior	06hpf-ectoderm - dorsal
24hpf-otic placode	18hpf-otic placode	14hpf-epidermal - otic placode	10hpf-epidermal - gbx2	08hpf-epidermal	06hpf-ectoderm - ventral
24hpf-pancreas primordium	18hpf-pancreas primordium	14hpf-endoderm	10hpf-endoderm	08hpf-endoderm	06hpf-non-dorsal involuted anterior
24hpf-pectoral fin bud	18hpf-pectoral fin field	14hpf-mesoderm - lateral plate - cxcl12a	10hpf-mesoderm - lateral plate - cxcl12a	08hpf-mesoderm - lateral plate	06hpf-non-dorsal margin
24hpf-periderm	18hpf-periderm	14hpf-periderm	10hpf-EVL	08hpf-EVL	06hpf-EVL
24hpf-pharyngeal arch - cd248b	18hpf-pharyngeal arch	14hpf-mesoderm - pharyngeal arch	10hpf-mesoderm lateral plate - ripply1	08hpf-mesoderm - lateral plate	06hpf-non-dorsal margin
24hpf-pharyngeal arch - lbx1a	18hpf-pharyngeal arch	14hpf-mesoderm - pharyngeal arch	10hpf-mesoderm lateral plate - ripply1	08hpf-mesoderm - lateral plate	06hpf-non-dorsal margin
24hpf-pharyngeal arch - ndnf	18hpf-pharyngeal arch	14hpf-mesoderm - pharyngeal arch	10hpf-mesoderm lateral plate - ripply1	08hpf-mesoderm - lateral plate	06hpf-non-dorsal margin
24hpf-pharyngeal arch - tbx1	18hpf-pharyngeal arch	14hpf-mesoderm - pharyngeal arch	10hpf-mesoderm lateral plate - ripply1	08hpf-mesoderm - lateral plate	06hpf-non-dorsal margin
24hpf-pharyngeal pouch	18hpf-endoderm	14hpf-endoderm	10hpf-endoderm	08hpf-endoderm	06hpf-non-dorsal involuted anterior
24hpf-proctodeum	18hpf-pronephric duct - posterior	14hpf-mesoderm - pronephric duct	10hpf-mesoderm - lateral plate - fli1a	08hpf-mesoderm - lateral plate	06hpf-non-dorsal margin
24hpf-pronephric duct	18hpf-pronephric duct	14hpf-mesoderm - pronephric duct	10hpf-mesoderm - lateral plate - fli1a	08hpf-mesoderm - lateral plate	06hpf-non-dorsal margin
24hpf-retina pigmented epithelium	18hpf-retina pigmented epithelium	14hpf-optic primordium	10hpf-neural - anterior	08hpf-neural plate - anterior	06hpf-ectoderm - dorsal
24hpf-tailbud - PSM	18hpf-tailbud - PSM	14hpf-tailbud - PSM	10hpf-tailbud - PSM	08hpf-tailbud - PSM	06hpf-non-dorsal margin
24hpf-tailbud - spinal cord	18hpf-tailbud - spinal cord	14hpf-tailbud - spinal cord	10hpf-tailbud - spinal cord	08hpf-tailbud - spinal cord	06hpf-non-dorsal margin
